# Persistent chromatin alterations and gene expression reprogramming follow widespread DNA damage in glioblastoma

**DOI:** 10.1101/2025.06.18.660431

**Authors:** Aram S. Modrek, Ken Chandradoss, Catherine Do, Ravesanker Ezhilarasan, Theodore Sakellaropoulos, Jerome Karp, Yingwen Ding, Ze-Yan Zhang, Melanie Graciani, Giulia Cova, Jennifer E. Phillips-Cremins, Erik P. Sulman, Jane A. Skok

## Abstract

DNA damage from routine cellular processes or exogenous insults can have a lasting impact on gene regulation beyond genetic mutations. The prevailing paradigm for the consequences of DNA damage repair revolves around restoration of the original genetic sequence, but long-term changes in chromatin configuration, gene expression and DNA modifications have not been analyzed. We introduced numerous, simultaneous Cas9-mediated DNA double strand breaks (DSBs) at defined locations in human glioblastoma cells and tracked both non-genetic and genetic alterations over time. Megabase-scale genomic alterations that endured two weeks after the initial damage were detected, involving a shift from transiently increased intra-TAD interactions to persistent long range *cis* and *trans* contacts, alterations in gene-expression and associated large structural variations. These findings reveal that widespread DNA damage, such as chemotherapy or radiotherapy, can trigger long-term genetic and non-genetic modifications which alter cellular function and may impact tumor outcome and the emergence of resistant cells.
