## Supplemental Data Tables S1-6 for "Persistent chromatin alterations and gene expression reprogramming follow widespread DNA damage in glioblastoma": Data S5 mtg142 DNA probe panel.xlsx

### Sheet: Sheet1
Chromosome	Start	Stop	Name
chr8	60705	60825	Panel142_Target001-left-150bp
chr8	61173	61293	Panel142_Target001-right-180bp
chr8	15406678	15406798	Panel142_Target002-left-150bp
chr8	15407146	15407266	Panel142_Target002-right-180bp
chr8	48196550	48196670	Panel142_Target003-right-210bp
chr8	60300285	60300405	Panel142_Target004-left-1bp
chr8	60300076	60300196	Panel142_Target004-left-210bp
chr8	75632337	75632457	Panel142_Target005-left-150bp
chr8	75632397	75632517	Panel142_Target005-left-90bp
chr8	75632835	75632955	Panel142_Target005-right-210bp
chr8	82974350	82974470	Panel142_Target006-left-270bp
chr8	82974908	82975028	Panel142_Target006-right-150bp
chr8	101796714	101796834	Panel142_Target007-left-150bp
chr8	101797212	101797332	Panel142_Target007-right-210bp
chr8	104292705	104292825	Panel142_Target008-left-120bp
chr8	104292675	104292795	Panel142_Target008-left-150bp
chr8	104293143	104293263	Panel142_Target008-right-180bp
chr15	20048819	20048939	Panel142_Target009-left-150bp
chr15	20048879	20048999	Panel142_Target009-left-90bp
chr15	20049257	20049377	Panel142_Target009-right-150bp
chr15	20049167	20049287	Panel142_Target009-right-60bp
chr15	21055527	21055647	Panel142_Target010-left-150bp
chr15	21055587	21055707	Panel142_Target010-left-90bp
chr15	21055965	21056085	Panel142_Target010-right-150bp
chr15	21055875	21055995	Panel142_Target010-right-60bp
chr15	51428949	51429069	Panel142_Target011-left-150bp
chr15	51429447	51429567	Panel142_Target011-right-210bp
chr15	100585948	100586068	Panel142_Target012-left-150bp
chr15	100586296	100586416	Panel142_Target012-right-60bp
chr5	42287108	42287228	Panel142_Target013-left-120bp
chr5	42287546	42287666	Panel142_Target013-right-180bp
chr5	43188065	43188185	Panel142_Target014-left-1bp
chr5	43188354	43188474	Panel142_Target014-right-150bp
chr5	43188264	43188384	Panel142_Target014-right-60bp
chr5	43467895	43468015	Panel142_Target015-right-1bp
chr5	60797707	60797827	Panel142_Target016-left-150bp
chr5	60798175	60798295	Panel142_Target016-right-180bp
chr5	155489325	155489445	Panel142_Target017-left-210bp
chr5	155489823	155489943	Panel142_Target017-right-150bp
chr5	160726644	160726764	Panel142_Target018-left-150bp
chr5	160726704	160726824	Panel142_Target018-left-90bp
chr5	160727142	160727262	Panel142_Target018-right-210bp
chr5	181123169	181123289	Panel142_Target019-left-180bp
chr5	181123637	181123757	Panel142_Target019-right-150bp
chr5	181466864	181466984	Panel142_Target020-left-180bp
chr5	181467332	181467452	Panel142_Target020-right-150bp
chr20	25644036	25644156	Panel142_Target021-left-300bp
chr20	25644246	25644366	Panel142_Target021-left-90bp
chr20	25644774	25644894	Panel142_Target021-right-300bp
chr1	352937	353057	Panel142_Target022-left-150bp
chr1	353405	353525	Panel142_Target022-right-180bp
chr1	263542	263662	Panel142_Target023-left-150bp
chr1	264010	264130	Panel142_Target023-right-180bp
chr1	5166562	5166682	Panel142_Target024-left-180bp
chr1	5167030	5167150	Panel142_Target024-right-150bp
chr1	54958388	54958508	Panel142_Target025-left-120bp
chr1	54958358	54958478	Panel142_Target025-left-150bp
chr1	66919240	66919360	Panel142_Target027-right-210bp
chr1	114361345	114361465	Panel142_Target028-right-240bp
chr1	119342672	119342792	Panel142_Target029-left-210bp
chr1	206765765	206765885	Panel142_Target030-left-210bp
chr1	206766263	206766383	Panel142_Target030-right-150bp
chr1	247105234	247105354	Panel142_Target031-left-270bp
chr1	247105444	247105564	Panel142_Target031-left-60bp
chr22	25934381	25934501	Panel142_Target032-left-180bp
chr22	25934849	25934969	Panel142_Target032-right-150bp
chr22	50784108	50784228	Panel142_Target033-left-180bp
chr22	50784576	50784696	Panel142_Target033-right-150bp
chr7	53336802	53336922	Panel142_Target034-left-150bp
chr7	54706504	54706624	Panel142_Target035-left-210bp
chr7	55511429	55511549	Panel142_Target036-left-150bp
chr7	55511897	55512017	Panel142_Target036-right-180bp
chr7	55630637	55630757	Panel142_Target038-right-150bp
chr7	55630577	55630697	Panel142_Target038-right-90bp
chr7	67440042	67440162	Panel142_Target039-left-180bp
chr7	67440510	67440630	Panel142_Target039-right-150bp
chr7	68832565	68832685	Panel142_Target040-left-210bp
chr7	68833213	68833333	Panel142_Target040-right-300bp
chr7	81550869	81550989	Panel142_Target041-left-60bp
chr7	81551097	81551217	Panel142_Target041-right-30bp
chr7	136128874	136128994	Panel142_Target042-left-240bp
chr7	136129432	136129552	Panel142_Target042-right-180bp
chr2	76739894	76740014	Panel142_Target043-left-180bp
chr2	76740332	76740452	Panel142_Target043-right-120bp
chr2	76740362	76740482	Panel142_Target043-right-150bp
chr2	80366637	80366757	Panel142_Target044-left-210bp
chr2	80367135	80367255	Panel142_Target044-right-150bp
chr2	83265809	83265929	Panel142_Target045-left-150bp
chr2	83265869	83265989	Panel142_Target045-left-90bp
chr2	83266307	83266427	Panel142_Target045-right-210bp
chr2	87891478	87891598	Panel142_Target046-left-120bp
chr2	87891448	87891568	Panel142_Target046-left-150bp
chr2	87891916	87892036	Panel142_Target046-right-180bp
chr2	113626202	113626322	Panel142_Target047-left-150bp
chr2	113626670	113626790	Panel142_Target047-right-180bp
chr2	119379699	119379819	Panel142_Target048-left-210bp
chr2	134557271	134557391	Panel142_Target049-left-180bp
chr2	134557590	134557710	Panel142_Target049-right-1bp
chr2	159047336	159047456	Panel142_Target050-left-150bp
chr2	159047804	159047924	Panel142_Target050-right-180bp
chr2	173304894	173305014	Panel142_Target051-right-150bp
chr2	204144094	204144214	Panel142_Target052-left-120bp
chr2	204144064	204144184	Panel142_Target052-left-150bp
chr2	204144502	204144622	Panel142_Target052-right-150bp
chr2	228538674	228538794	Panel142_Target053-right-180bp
chr2	242170063	242170183	Panel142_Target054-left-180bp
chr2	242170531	242170651	Panel142_Target054-right-150bp
chr12	22306291	22306411	Panel142_Target055-right-180bp
chr12	40210754	40210874	Panel142_Target056-left-150bp
chr12	40211043	40211163	Panel142_Target056-right-1bp
chr12	47295293	47295413	Panel142_Target057-left-210bp
chr12	47295791	47295911	Panel142_Target057-right-150bp
chr12	88840826	88840946	Panel142_Target058-left-210bp
chr12	88841264	88841384	Panel142_Target058-right-90bp
chr12	95388858	95388978	Panel142_Target059-left-120bp
chr12	95388828	95388948	Panel142_Target059-left-150bp
chr12	100661621	100661741	Panel142_Target060-left-150bp
chr12	100662149	100662269	Panel142_Target060-right-240bp
chr12	110770869	110770989	Panel142_Target061-left-150bp
chr12	110771367	110771487	Panel142_Target061-right-210bp
chr12	117771038	117771158	Panel142_Target062-left-150bp
chr12	117771506	117771626	Panel142_Target062-right-180bp
chr12	118286141	118286261	Panel142_Target063-right-180bp
chr12	124141664	124141784	Panel142_Target064-left-180bp
chr12	124142132	124142252	Panel142_Target064-right-150bp
chr4	498430	498550	Panel142_Target065-right-120bp
chr4	498610	498730	Panel142_Target065-right-300bp
chr4	10946788	10946908	Panel142_Target066-left-150bp
chr4	10947226	10947346	Panel142_Target066-right-150bp
chr4	15921883	15922003	Panel142_Target067-left-180bp
chr4	15922351	15922471	Panel142_Target067-right-150bp
chr4	21987450	21987570	Panel142_Target068-left-150bp
chr4	21988008	21988128	Panel142_Target068-right-270bp
chr4	111652632	111652752	Panel142_Target070-left-210bp
chr4	111653130	111653250	Panel142_Target070-right-150bp
chr4	111653040	111653160	Panel142_Target070-right-60bp
chr4	156262121	156262241	Panel142_Target071-left-150bp
chr4	156262619	156262739	Panel142_Target071-right-210bp
chr4	184325229	184325349	Panel142_Target072-left-150bp
chr17	21142592	21142712	Panel142_Target074-left-1bp
chr17	21142821	21142941	Panel142_Target074-right-90bp
chr17	51301847	51301967	Panel142_Target075-left-300bp
chr17	66840914	66841034	Panel142_Target077-left-180bp
chr17	66841382	66841502	Panel142_Target077-right-150bp
chr17	83233050	83233170	Panel142_Target078-left-180bp
chr17	83233518	83233638	Panel142_Target078-right-150bp
chr16	5180402	5180522	Panel142_Target079-left-150bp
chr16	5180900	5181020	Panel142_Target079-right-210bp
chr16	17550612	17550732	Panel142_Target080-left-150bp
chr16	19956705	19956825	Panel142_Target081-right-210bp
chr16	33807643	33807763	Panel142_Target082-left-180bp
chr16	33808081	33808201	Panel142_Target082-right-120bp
chr16	33808111	33808231	Panel142_Target082-right-150bp
chr16	60201392	60201512	Panel142_Target084-right-180bp
chr16	74811651	74811771	Panel142_Target085-right-180bp
chr9	73141584	73141704	Panel142_Target086-left-150bp
chr9	73142052	73142172	Panel142_Target086-right-180bp
chr9	83654533	83654653	Panel142_Target087-left-150bp
chr9	83655001	83655121	Panel142_Target087-right-180bp
chr9	93356337	93356457	Panel142_Target088-left-150bp
chr9	104258231	104258351	Panel142_Target089-left-180bp
chr9	104258669	104258789	Panel142_Target089-right-120bp
chr9	104258699	104258819	Panel142_Target089-right-150bp
chr9	135316739	135316859	Panel142_Target090-left-150bp
chr9	135316829	135316949	Panel142_Target090-left-60bp
chr9	135317237	135317357	Panel142_Target090-right-210bp
chrX	4241005	4241125	Panel142_Target091-left-150bp
chrX	4241154	4241274	Panel142_Target091-left-1bp
chrX	4241503	4241623	Panel142_Target091-right-210bp
chrX	12899966	12900086	Panel142_Target092-left-150bp
chrX	12900434	12900554	Panel142_Target092-right-180bp
chrX	16574918	16575038	Panel142_Target093-left-150bp
chrX	26005305	26005425	Panel142_Target094-right-30bp
chrX	31400039	31400159	Panel142_Target095-left-150bp
chrX	31400507	31400627	Panel142_Target095-right-180bp
chrX	33877841	33877961	Panel142_Target096-left-210bp
chrX	33878339	33878459	Panel142_Target096-right-150bp
chrX	33878279	33878399	Panel142_Target096-right-90bp
chrX	55201588	55201708	Panel142_Target097-right-300bp
chrX	72703169	72703289	Panel142_Target098-right-210bp
chrX	72696303	72696423	Panel142_Target099-left-120bp
chrX	72696273	72696393	Panel142_Target099-left-150bp
chrX	89971817	89971937	Panel142_Target100-left-120bp
chrX	89971787	89971907	Panel142_Target100-left-150bp
chrX	89972285	89972405	Panel142_Target100-right-210bp
chrX	90907089	90907209	Panel142_Target101-left-210bp
chrX	90907587	90907707	Panel142_Target101-right-150bp
chrX	96728802	96728922	Panel142_Target102-left-180bp
chrX	96729270	96729390	Panel142_Target102-right-150bp
chrX	96729210	96729330	Panel142_Target102-right-90bp
chrX	102738660	102738780	Panel142_Target103-left-210bp
chrX	102739128	102739248	Panel142_Target103-right-120bp
chrX	102739158	102739278	Panel142_Target103-right-150bp
chrX	102788323	102788443	Panel142_Target104-left-210bp
chrX	113563332	113563452	Panel142_Target105-left-1bp
chrX	113563591	113563711	Panel142_Target105-right-120bp
chrX	113563621	113563741	Panel142_Target105-right-150bp
chrX	114964004	114964124	Panel142_Target106-left-180bp
chrX	114964472	114964592	Panel142_Target106-right-150bp
chrX	142932507	142932627	Panel142_Target107-left-180bp
chrX	142932975	142933095	Panel142_Target107-right-150bp
chrX	144146522	144146642	Panel142_Target108-left-180bp
chrX	144146990	144147110	Panel142_Target108-right-150bp
chr14	27217935	27218055	Panel142_Target109-left-30bp
chr14	27218223	27218343	Panel142_Target109-right-120bp
chr14	27218253	27218373	Panel142_Target109-right-150bp
chr14	81683733	81683853	Panel142_Target110-right-210bp
chr14	95958102	95958222	Panel142_Target111-left-120bp
chr14	95958072	95958192	Panel142_Target111-left-150bp
chr14	95958570	95958690	Panel142_Target111-right-210bp
chr14	100007427	100007547	Panel142_Target112-right-150bp
chr14	101673765	101673885	Panel142_Target113-left-120bp
chr14	101673735	101673855	Panel142_Target113-left-150bp
chr14	102056782	102056902	Panel142_Target114-right-150bp
chr14	105972653	105972773	Panel142_Target115-left-150bp
chr14	105972713	105972833	Panel142_Target115-left-90bp
chr14	105973091	105973211	Panel142_Target115-right-150bp
chr14	105973001	105973121	Panel142_Target115-right-60bp
chr6	20278517	20278637	Panel142_Target116-left-150bp
chr6	20278985	20279105	Panel142_Target116-right-180bp
chr6	24683497	24683617	Panel142_Target117-left-90bp
chr6	24683875	24683995	Panel142_Target117-right-150bp
chr6	34429339	34429459	Panel142_Target118-left-180bp
chr6	85899632	85899752	Panel142_Target119-right-210bp
chr6	109869214	109869334	Panel142_Target120-left-210bp
chr6	109869712	109869832	Panel142_Target120-right-150bp
chr6	153449423	153449543	Panel142_Target121-right-150bp
chr6	153449363	153449483	Panel142_Target121-right-90bp
chr6	160882855	160882975	Panel142_Target122-left-150bp
chr6	160882915	160883035	Panel142_Target122-left-90bp
chr6	170587386	170587506	Panel142_Target124-left-180bp
chr6	170740407	170740527	Panel142_Target125-left-180bp
chr6	170740875	170740995	Panel142_Target125-right-150bp
chrY	3629254	3629374	Panel142_Target126-left-120bp
chrY	3629224	3629344	Panel142_Target126-left-150bp
chrY	3629722	3629842	Panel142_Target126-right-210bp
chrY	13097921	13098041	Panel142_Target127-left-150bp
chrY	13098359	13098479	Panel142_Target127-right-150bp
chr11	5621540	5621660	Panel142_Target128-left-150bp
chr11	5622008	5622128	Panel142_Target128-right-180bp
chr10	32133411	32133531	Panel142_Target129-left-120bp
chr10	32133381	32133501	Panel142_Target129-left-150bp
chr10	87033519	87033639	Panel142_Target130-right-240bp
chr10	129656387	129656507	Panel142_Target131-left-180bp
chr10	129656825	129656945	Panel142_Target131-right-120bp
chr10	129656855	129656975	Panel142_Target131-right-150bp
chr13	22881658	22881778	Panel142_Target132-left-60bp
chr13	22882006	22882126	Panel142_Target132-right-150bp
chr13	81893715	81893835	Panel142_Target133-left-150bp
chr13	81893775	81893895	Panel142_Target133-left-90bp
chr13	81894213	81894333	Panel142_Target133-right-210bp
chr13	89208362	89208482	Panel142_Target134-left-150bp
chr13	89208860	89208980	Panel142_Target134-right-210bp
chr13	110136245	110136365	Panel142_Target135-left-150bp
chr13	110136683	110136803	Panel142_Target135-right-150bp
chr13	110136623	110136743	Panel142_Target135-right-90bp
chr19	35881131	35881251	Panel142_Target136-left-150bp
chr19	35881599	35881719	Panel142_Target136-right-180bp
chr18	51636743	51636863	Panel142_Target137-right-210bp
chr3	88021681	88021801	Panel142_Target138-left-150bp
chr3	88022119	88022239	Panel142_Target138-right-150bp
chr3	126285923	126286043	Panel142_Target139-left-150bp
chr3	126285983	126286103	Panel142_Target139-left-90bp
chr3	180135786	180135906	Panel142_Target140-left-120bp
chr3	180135756	180135876	Panel142_Target140-left-150bp
chr3	180136224	180136344	Panel142_Target140-right-180bp
chr3	195602487	195602607	Panel142_Target141-left-150bp
chr3	195611980	195612100	Panel142_Target142-right-180bp
chr8	61113	61233	Panel142_Target001-right-120bp
chr8	48195902	48196022	Panel142_Target003-left-300bp
chr8	60300544	60300664	Panel142_Target004-right-120bp
chr8	60300634	60300754	Panel142_Target004-right-210bp
chr8	75632626	75632746	Panel142_Target005-right-1bp
chr8	82974878	82974998	Panel142_Target006-right-120bp
chr8	101796744	101796864	Panel142_Target007-left-120bp
chr15	51428979	51429099	Panel142_Target011-left-120bp
chr15	51429238	51429358	Panel142_Target011-right-1bp
chr15	100586446	100586566	Panel142_Target012-right-210bp
chr5	42287367	42287487	Panel142_Target013-right-1bp
chr5	43467666	43467786	Panel142_Target015-left-90bp
chr5	43468194	43468314	Panel142_Target015-right-300bp
chr5	60797737	60797857	Panel142_Target016-left-120bp
chr5	181123607	181123727	Panel142_Target019-right-120bp
chr1	263691	263811	Panel142_Target023-left-1bp
chr1	54958916	54959036	Panel142_Target025-right-270bp
chr1	54958706	54958826	Panel142_Target025-right-60bp
chr1	66912123	66912243	Panel142_Target026-left-270bp
chr1	66912741	66912861	Panel142_Target026-right-210bp
chr1	66918772	66918892	Panel142_Target027-left-120bp
chr1	66918622	66918742	Panel142_Target027-left-270bp
chr1	119343260	119343380	Panel142_Target029-right-240bp
chr1	119343110	119343230	Panel142_Target029-right-90bp
chr1	206766233	206766353	Panel142_Target030-right-120bp
chr1	247105762	247105882	Panel142_Target031-right-120bp
chr1	247105852	247105972	Panel142_Target031-right-210bp
chr22	25934819	25934939	Panel142_Target032-right-120bp
chr7	53336832	53336952	Panel142_Target034-left-120bp
chr7	53337300	53337420	Panel142_Target034-right-210bp
chr7	54706713	54706833	Panel142_Target035-left-1bp
chr7	54707122	54707242	Panel142_Target035-right-270bp
chr7	55511459	55511579	Panel142_Target036-left-120bp
chr7	55624319	55624439	Panel142_Target037-left-30bp
chr7	55624757	55624877	Panel142_Target037-right-270bp
chr7	55624517	55624637	Panel142_Target037-right-30bp
chr7	55630109	55630229	Panel142_Target038-left-240bp
chr7	67440480	67440600	Panel142_Target039-right-120bp
chr7	81550659	81550779	Panel142_Target041-left-270bp
chr7	81551367	81551487	Panel142_Target041-right-300bp
chr7	136129024	136129144	Panel142_Target042-left-90bp
chr2	76739954	76740074	Panel142_Target043-left-120bp
chr2	80367105	80367225	Panel142_Target044-right-120bp
chr2	87891737	87891857	Panel142_Target046-right-1bp
chr2	119380347	119380467	Panel142_Target048-right-300bp
chr2	134557889	134558009	Panel142_Target049-right-300bp
chr2	159047366	159047486	Panel142_Target050-left-120bp
chr2	173304864	173304984	Panel142_Target051-right-120bp
chr2	228538236	228538356	Panel142_Target053-left-120bp
chr2	228538056	228538176	Panel142_Target053-left-300bp
chr2	242170123	242170243	Panel142_Target054-left-120bp
chr12	22305853	22305973	Panel142_Target055-left-120bp
chr12	22305673	22305793	Panel142_Target055-left-300bp
chr12	40211282	40211402	Panel142_Target056-right-240bp
chr12	47295761	47295881	Panel142_Target057-right-120bp
chr12	88841384	88841504	Panel142_Target058-right-210bp
chr12	95389326	95389446	Panel142_Target059-right-210bp
chr12	100661651	100661771	Panel142_Target060-left-120bp
chr12	110770899	110771019	Panel142_Target061-left-120bp
chr12	118285613	118285733	Panel142_Target063-left-210bp
chr4	15922321	15922441	Panel142_Target067-right-120bp
chr4	92025336	92025456	Panel142_Target069-left-120bp
chr4	92025306	92025426	Panel142_Target069-left-150bp
chr4	92025684	92025804	Panel142_Target069-right-90bp
chr4	156262151	156262271	Panel142_Target071-left-120bp
chr4	184325259	184325379	Panel142_Target072-left-120bp
chr17	8307009	8307129	Panel142_Target073-right-120bp
chr17	21142413	21142533	Panel142_Target074-left-180bp
chr17	21142881	21143001	Panel142_Target074-right-150bp
chr17	51302027	51302147	Panel142_Target075-left-120bp
chr17	51302525	51302645	Panel142_Target075-right-240bp
chr17	51317694	51317814	Panel142_Target076-left-300bp
chr17	51318252	51318372	Panel142_Target076-right-120bp
chr16	5180432	5180552	Panel142_Target079-left-120bp
chr16	17550642	17550762	Panel142_Target080-left-120bp
chr16	17551080	17551200	Panel142_Target080-right-180bp
chr16	55891322	55891442	Panel142_Target083-left-120bp
chr16	55891292	55891412	Panel142_Target083-left-150bp
chr16	55891700	55891820	Panel142_Target083-right-120bp
chr16	55891730	55891850	Panel142_Target083-right-150bp
chr16	60201073	60201193	Panel142_Target084-left-1bp
chr16	74811123	74811243	Panel142_Target085-left-210bp
chr9	73141614	73141734	Panel142_Target086-left-120bp
chr9	83654563	83654683	Panel142_Target087-left-120bp
chr9	93356835	93356955	Panel142_Target088-right-210bp
chrX	12899996	12900116	Panel142_Target092-left-120bp
chrX	16575207	16575327	Panel142_Target093-right-1bp
chrX	26005017	26005137	Panel142_Target094-left-120bp
chrX	26004987	26005107	Panel142_Target094-left-150bp
chrX	26005575	26005695	Panel142_Target094-right-300bp
chrX	55200940	55201060	Panel142_Target097-left-210bp
chrX	55201408	55201528	Panel142_Target097-right-120bp
chrX	72702641	72702761	Panel142_Target098-left-180bp
chrX	72702731	72702851	Panel142_Target098-left-90bp
chrX	72696801	72696921	Panel142_Target099-right-240bp
chrX	89972076	89972196	Panel142_Target100-right-1bp
chrX	90907557	90907677	Panel142_Target101-right-120bp
chrX	102788532	102788652	Panel142_Target104-left-1bp
chrX	102788971	102789091	Panel142_Target104-right-300bp
chrX	114964442	114964562	Panel142_Target106-right-120bp
chrX	142932945	142933065	Panel142_Target107-right-120bp
chrX	144146960	144147080	Panel142_Target108-right-120bp
chr14	27217665	27217785	Panel142_Target109-left-300bp
chr14	81683115	81683235	Panel142_Target110-left-270bp
chr14	81683524	81683644	Panel142_Target110-right-1bp
chr14	100006929	100007049	Panel142_Target112-left-210bp
chr14	101674173	101674293	Panel142_Target113-right-150bp
chr14	102056224	102056344	Panel142_Target114-left-270bp
chr14	102056434	102056554	Panel142_Target114-left-60bp
chr14	102056752	102056872	Panel142_Target114-right-120bp
chr6	34429687	34429807	Panel142_Target118-right-30bp
chr6	85899164	85899284	Panel142_Target119-left-120bp
chr6	85899014	85899134	Panel142_Target119-left-270bp
chr6	153448865	153448985	Panel142_Target121-left-270bp
chr6	160883443	160883563	Panel142_Target122-right-300bp
chr6	161213891	161214011	Panel142_Target123-left-120bp
chr6	161213741	161213861	Panel142_Target123-left-270bp
chr6	161214329	161214449	Panel142_Target123-right-180bp
chr6	170587824	170587944	Panel142_Target124-right-120bp
chr6	170588004	170588124	Panel142_Target124-right-300bp
chrY	3629513	3629633	Panel142_Target126-right-1bp
chrY	13097951	13098071	Panel142_Target127-left-120bp
chrY	13098329	13098449	Panel142_Target127-right-120bp
chr10	32133819	32133939	Panel142_Target129-right-150bp
chr10	87032931	87033051	Panel142_Target130-left-210bp
chr13	22881418	22881538	Panel142_Target132-left-300bp
chr13	110136275	110136395	Panel142_Target135-left-120bp
chr18	51636125	51636245	Panel142_Target137-left-270bp
chr3	88021711	88021831	Panel142_Target138-left-120bp
chr3	88022089	88022209	Panel142_Target138-right-120bp
chr3	126286511	126286631	Panel142_Target139-right-300bp
chr3	195603075	195603195	Panel142_Target141-right-300bp
chr3	195611542	195611662	Panel142_Target142-left-120bp
chr3	195611392	195611512	Panel142_Target142-left-270bp
